# Using Community Science to Reveal the Global Chemogeography of River Metabolomes

**DOI:** 10.1101/2020.11.02.362905

**Authors:** Vanessa A. Garayburu-Caruso, Robert E. Danczak, James C. Stegen, Lupita Renteria, Marcy Mccall, Amy E. Goldman, Rosalie K. Chu, Jason Toyoda, Charles T. Resch, Joshua M. Torgeson, Jacqueline Wells, Sarah Fansler, Swatantar Kumar, Emily B. Graham

## Abstract

River corridor metabolomes reflect organic matter (OM) processing that drives aquatic biogeochemical cycles. Recent work highlights the power of ultrahigh-resolution mass spectrometry for understanding metabolome composition and river corridor metabolism. However, there have been no studies on the global chemogeography of surface water and sediment metabolomes using ultrahigh-resolution techniques. Here, we describe a community science effort from the Worldwide Hydrobiogeochemistry Observation Network for Dynamic River Systems (WHONDRS) consortium to characterize global metabolomes in surface water and sediment that span multiple stream orders and biomes. We describe the distribution of key aspects of metabolomes including elemental groups, chemical classes, indices, and inferred biochemical transformations. We show that metabolomes significantly differ across surface water and sediment and that surface water metabolomes are more rich and variable. We also use inferred biochemical transformations to identify core metabolic processes shared among surface water and sediment. Finally, we observe significant spatial variation in sediment metabolites between rivers in the eastern and western portions of the contiguous United States. Our work not only provides a basis for understanding global patterns in river corridor biogeochemical cycles but also demonstrates that community science endeavors can enable global research projects that are unfeasible with traditional research models.
