## Supplementary Table 5 for "Using Community Science to Reveal the Global Chemogeography of River Metabolomes"

Comparison	W	p.value
Sediment East/West AI_Mod	953	0.00031
Sediment East/West Amino Sugar	499.5	0.19684
Sediment East/West Carbohydrate	509	0.21997
Sediment East/West CHO	819	0.0475
Sediment East/West CHON	749	0.21339
Sediment East/West CHONP	382	0.00823
Sediment East/West CHONS	322	0.00071
Sediment East/West CHONSP	478	0.12752
Sediment East/West CHOP	472	0.11216
Sediment East/West CHOS	649	0.83062
Sediment East/West CHOSP	379	0.00755
Sediment East/West Cond Hydrocarbon	978	9e-05
Sediment East/West DBE	707	0.41874
Sediment East/West Lignin	931	0.00096
Sediment East/West Lipid	532	0.33958
Sediment East/West Multi-class	689.5	0.51366
Sediment East/West NOSC	983	7e-05
Sediment East/West Other	272	7e-05
Sediment East/West Peaks	645	0.85303
Sediment East/West Protein	303	0.00033
Sediment East/West Tannin	950	0.00033
Sediment East/West Unsat Hydrocarbon	318	0.00061
Water East/West AI_Mod	755	0.9255
Water East/West Amino Sugar	842	0.49604
Water East/West Carbohydrate	929	0.14848
Water East/West CHO	405	0.00061
Water East/West CHON	958	0.08852
Water East/West CHONP	723	0.72687
Water East/West CHONS	845	0.49127
Water East/West CHONSP	623	0.21339
Water East/West CHOP	565	0.07883
Water East/West CHOS	1301	0
Water East/West CHOSP	686	0.49127
Water East/West Cond Hydrocarbon	930	0.14848
Water East/West DBE	559	0.07007
Water East/West Lignin	566	0.07883
Water East/West Lipid	905	0.21339
Water East/West Multi-class	546	0.05201
Water East/West NOSC	862	0.40227
Water East/West Other	797	0.79249
Water East/West Peaks	1026	0.01715
Water East/West Protein	955	0.09262
Water East/West Tannin	662	0.37445
Water East/West Unsat Hydrocarbon	624	0.21339
Water vs. Sed. AI_Mod	67	0
Water vs. Sed. Amino Sugar	6292	0
Water vs. Sed. Carbohydrate	6795	0
Water vs. Sed. CHO	1449	0
Water vs. Sed. CHON	2435	0.00014
Water vs. Sed. CHONP	7555	0
Water vs. Sed. CHONS	6139	0
Water vs. Sed. CHONSP	2498	0.00029
Water vs. Sed. CHOP	6823	0
Water vs. Sed. CHOS	2746	0.00344
Water vs. Sed. CHOSP	5051	0.00038
Water vs. Sed. Cond Hydrocarbon	702	0
Water vs. Sed. DBE	143	0
Water vs. Sed. Lignin	62	0
Water vs. Sed. Lipid	7524	0
Water vs. Sed. Multi-class	985.5	0
Water vs. Sed. NOSC	30	0
Water vs. Sed. Other	7263	0
Water vs. Sed. Peaks	1592	0
Water vs. Sed. Protein	7582	0
Water vs. Sed. Tannin	308	0
Water vs. Sed. Unsat Hydrocarbon	7083	0
