## Supplementary Table 6 for "Using Community Science to Reveal the Global Chemogeography of River Metabolomes"

Study_code	Sample_ID	X00681_NPOC_mg_per_L_as_C
WHONDRS_S19S	S19S_0073_ICR-2	6.6
WHONDRS_S19S	S19S_0070_ICR-2	1.48
WHONDRS_S19S	S19S_0085_ICR-2	1.57
WHONDRS_S19S	S19S_0084_ICR-3	1.36
WHONDRS_S19S	S19S_0020_ICR-3	4.33
WHONDRS_S19S	S19S_0072_ICR-3	3.86
WHONDRS_S19S	S19S_0081_ICR-1	2.86
WHONDRS_S19S	S19S_0045_ICR-1	8.39
WHONDRS_S19S	S19S_0008_ICR-1	1.87
WHONDRS_S19S	S19S_0047_ICR-3	4.56
WHONDRS_S19S	S19S_0033_ICR-3	1.21
WHONDRS_S19S	S19S_0039_ICR-3	3.33
WHONDRS_S19S	S19S_0024_ICR-2	0.65
WHONDRS_S19S	S19S_0083_ICR-1	3.75
WHONDRS_S19S	S19S_0026_ICR-3	3.44
WHONDRS_S19S	S19S_0055_ICR-1	3.58
WHONDRS_S19S	S19S_0043_ICR-1	1.76
WHONDRS_S19S	S19S_0074_ICR-2	1.45
WHONDRS_S19S	S19S_0061_ICR-1	3
WHONDRS_S19S	S19S_0073_ICR-3	7.06
WHONDRS_S19S	S19S_0087_ICR-1	2.16
WHONDRS_S19S	S19S_0093_ICR-1	11.09
WHONDRS_S19S	S19S_0076_ICR-3	1.67
WHONDRS_S19S	S19S_0043_ICR-3	1.57
WHONDRS_S19S	S19S_0012_ICR-2	2.02
WHONDRS_S19S	S19S_0068_ICR-2	0.69
WHONDRS_S19S	S19S_0063_ICR-1	2.18
WHONDRS_S19S	S19S_0030_ICR-3	0.53
WHONDRS_S19S	S19S_0069_ICR-2	0.68
WHONDRS_S19S	S19S_0023_ICR-3	4.97
WHONDRS_S19S	S19S_0028_ICR-2	1.96
WHONDRS_S19S	S19S_0082_ICR-1	5.51
WHONDRS_S19S	S19S_0017_ICR-2	3.53
WHONDRS_S19S	S19S_0013_ICR-2	2.21
WHONDRS_S19S	S19S_0035_ICR-2	9.1
WHONDRS_S19S	S19S_0010_ICR-1	2.52
WHONDRS_S19S	S19S_0018_ICR-3	0.86
WHONDRS_S19S	S19S_0090_ICR-2	2.08
WHONDRS_S19S	S19S_0044_ICR-1	13.43
WHONDRS_S19S	S19S_0062_ICR-2	1.86
WHONDRS_S19S	S19S_0074_ICR-3	1.48
WHONDRS_S19S	S19S_0009_ICR-2	3.16
WHONDRS_S19S	S19S_0059_ICR-1	1.51
WHONDRS_S19S	S19S_0089_ICR-2	2.37
WHONDRS_S19S	S19S_0021_ICR-3	1.84
WHONDRS_S19S	S19S_0051_ICR-2	9.69
WHONDRS_S19S	S19S_0069_ICR-3	0.69
WHONDRS_S19S	S19S_0042_ICR-1	15.06
WHONDRS_S19S	S19S_0041_ICR-3	5.42
WHONDRS_S19S	S19S_0011_ICR-3	4.03
WHONDRS_S19S	S19S_0097_ICR-1	0.58
WHONDRS_S19S	S19S_0066_ICR-1	2.07
WHONDRS_S19S	S19S_0049_ICR-3	1.2
WHONDRS_S19S	S19S_0097_ICR-2	1.16
WHONDRS_S19S	S19S_0059_ICR-3	1.55
WHONDRS_S19S	S19S_0089_ICR-3	1.16
WHONDRS_S19S	S19S_0054_ICR-1	5.4
WHONDRS_S19S	S19S_0056_ICR-2	4.19
WHONDRS_S19S	S19S_0098_ICR-3	0.94
WHONDRS_S19S	S19S_0084_ICR-2	2.15
WHONDRS_S19S	S19S_0026_ICR-1	3.75
WHONDRS_S19S	S19S_0098_ICR-1	0.93
WHONDRS_S19S	S19S_0015_ICR-2	2.7
WHONDRS_S19S	S19S_0005_ICR-1	8.37
WHONDRS_S19S	S19S_0019_ICR-2	0.46
WHONDRS_S19S	S19S_0051_ICR-1	7.52
WHONDRS_S19S	S19S_0068_ICR-3	0.71
WHONDRS_S19S	S19S_0040_ICR-1	1.34
WHONDRS_S19S	S19S_0076_ICR-1	1.49
WHONDRS_S19S	S19S_0036_ICR-1	1.34
WHONDRS_S19S	S19S_0053_ICR-1	3.06
WHONDRS_S19S	S19S_0012_ICR-3	2.07
WHONDRS_S19S	S19S_0059_ICR-2	1.42
WHONDRS_S19S	S19S_0071_ICR-2	2.71
WHONDRS_S19S	S19S_0039_ICR-1	3.18
WHONDRS_S19S	S19S_0055_ICR-2	2.44
WHONDRS_S19S	S19S_0032_ICR-2	1.93
WHONDRS_S19S	S19S_0019_ICR-1	Below_Range_Less_Than_0.45
WHONDRS_S19S	S19S_0087_ICR-2	1.45
WHONDRS_S19S	S19S_0031_ICR-3	0.91
WHONDRS_S19S	S19S_0020_ICR-2	3.09
WHONDRS_S19S	S19S_0023_ICR-1	3.6
WHONDRS_S19S	S19S_0061_ICR-3	2.59
WHONDRS_S19S	S19S_0025_ICR-1	1.94
WHONDRS_S19S	S19S_0099_ICR-2	Below_Range_Less_Than_0.45
WHONDRS_S19S	S19S_0048_ICR-3	0.48
WHONDRS_S19S	S19S_0039_ICR-2	2.58
WHONDRS_S19S	S19S_0070_ICR-1	0.85
WHONDRS_S19S	S19S_0051_ICR-3	7.62
WHONDRS_S19S	S19S_0098_ICR-2	0.73
WHONDRS_S19S	S19S_0022_ICR-3	1.62
WHONDRS_S19S	S19S_0060_ICR-1	1.48
WHONDRS_S19S	S19S_0020_ICR-1	4.01
WHONDRS_S19S	S19S_0040_ICR-3	0.81
WHONDRS_S19S	S19S_0075_ICR-1	0.74
WHONDRS_S19S	S19S_0032_ICR-3	2.4
WHONDRS_S19S	S19S_0089_ICR-1	1.59
WHONDRS_S19S	S19S_0063_ICR-2	1.9
WHONDRS_S19S	S19S_0034_ICR-1	1.34
WHONDRS_S19S	S19S_0027_ICR-3	1.2
WHONDRS_S19S	S19S_0083_ICR-2	2.49
WHONDRS_S19S	S19S_0006_ICR-3	1.52
WHONDRS_S19S	S19S_0019_ICR-3	Below_Range_Less_Than_0.45
WHONDRS_S19S	S19S_0050_ICR-3	4.18
WHONDRS_S19S	S19S_0006_ICR-1	1.43
WHONDRS_S19S	S19S_0006_ICR-2	1.62
WHONDRS_S19S	S19S_0035_ICR-3	10.58
WHONDRS_S19S	S19S_0030_ICR-2	0.63
WHONDRS_S19S	S19S_0022_ICR-1	1.95
WHONDRS_S19S	S19S_0056_ICR-3	47.6
WHONDRS_S19S	S19S_0077_ICR-1	1.94
WHONDRS_S19S	S19S_0043_ICR-2	1.84
WHONDRS_S19S	S19S_0062_ICR-1	1.4
WHONDRS_S19S	S19S_0013_ICR-1	1.64
WHONDRS_S19S	S19S_0042_ICR-2	12.17
WHONDRS_S19S	S19S_0028_ICR-3	1.94
WHONDRS_S19S	S19S_0055_ICR-3	2.1
WHONDRS_S19S	S19S_0040_ICR-2	0.67
WHONDRS_S19S	S19S_0035_ICR-1	9.62
WHONDRS_S19S	S19S_0094_ICR-1	1.24
WHONDRS_S19S	S19S_0008_ICR-3	1.96
WHONDRS_S19S	S19S_0011_ICR-1	3.83
WHONDRS_S19S	S19S_0031_ICR-1	0.5
WHONDRS_S19S	S19S_0016_ICR-3	0.85
WHONDRS_S19S	S19S_0025_ICR-2	2.23
WHONDRS_S19S	S19S_0037_ICR-2	0.98
WHONDRS_S19S	S19S_0049_ICR-1	0.66
WHONDRS_S19S	S19S_0015_ICR-3	2.03
WHONDRS_S19S	S19S_0007_ICR-1	0.93
WHONDRS_S19S	S19S_0011_ICR-2	2.64
WHONDRS_S19S	S19S_0021_ICR-1	1.36
WHONDRS_S19S	S19S_0029_ICR-3	0.81
WHONDRS_S19S	S19S_0090_ICR-3	1.54
WHONDRS_S19S	S19S_0013_ICR-3	1.84
WHONDRS_S19S	S19S_0067_ICR-3	2.7
WHONDRS_S19S	S19S_0016_ICR-1	1.03
WHONDRS_S19S	S19S_0063_ICR-3	2.15
WHONDRS_S19S	S19S_0053_ICR-2	2.21
WHONDRS_S19S	S19S_0031_ICR-2	Below_Range_Less_Than_0.45
WHONDRS_S19S	S19S_0030_ICR-1	Below_Range_Less_Than_0.45
WHONDRS_S19S	S19S_0041_ICR-1	3.2
WHONDRS_S19S	S19S_0027_ICR-2	1.39
WHONDRS_S19S	S19S_0097_ICR-3	0.98
WHONDRS_S19S	S19S_0075_ICR-2	1.44
WHONDRS_S19S	S19S_0093_ICR-2	10.83
WHONDRS_S19S	S19S_0029_ICR-2	0.73
WHONDRS_S19S	S19S_0012_ICR-1	1.41
WHONDRS_S19S	S19S_0071_ICR-3	2.6
WHONDRS_S19S	S19S_0021_ICR-2	1.49
WHONDRS_S19S	S19S_0081_ICR-2	2.87
WHONDRS_S19S	S19S_0064_ICR-1	1.34
WHONDRS_S19S	S19S_0054_ICR-2	3.61
WHONDRS_S19S	S19S_0084_ICR-1	1.77
WHONDRS_S19S	S19S_0037_ICR-1	0.87
WHONDRS_S19S	S19S_0010_ICR-3	2.04
WHONDRS_S19S	S19S_0008_ICR-2	1.78
WHONDRS_S19S	S19S_0085_ICR-1	1.29
WHONDRS_S19S	S19S_0036_ICR-3	1.1
WHONDRS_S19S	S19S_0070_ICR-3	1.46
WHONDRS_S19S	S19S_0081_ICR-3	2.32
WHONDRS_S19S	S19S_0044_ICR-2	12.83
WHONDRS_S19S	S19S_0082_ICR-2	5.44
WHONDRS_S19S	S19S_0062_ICR-3	1.84
WHONDRS_S19S	S19S_0064_ICR-3	1.52
WHONDRS_S19S	S19S_0014_ICR-3	0.78
WHONDRS_S19S	S19S_0038_ICR-3	0.69
WHONDRS_S19S	S19S_0050_ICR-2	5.13
WHONDRS_S19S	S19S_0025_ICR-3	1.34
WHONDRS_S19S	S19S_0023_ICR-2	4.76
WHONDRS_S19S	S19S_0099_ICR-3	1.62
WHONDRS_S19S	S19S_0073_ICR-1	6.36
WHONDRS_S19S	S19S_0014_ICR-1	0.61
WHONDRS_S19S	S19S_0080_ICR-1	2.71
WHONDRS_S19S	S19S_0032_ICR-1	1.75
WHONDRS_S19S	S19S_0056_ICR-1	3.32
WHONDRS_S19S	S19S_0027_ICR-1	1.16
WHONDRS_S19S	S19S_0086_ICR-2	0.74
WHONDRS_S19S	S19S_0024_ICR-3	0.61
WHONDRS_S19S	S19S_0048_ICR-2	Below_Range_Less_Than_0.45
WHONDRS_S19S	S19S_0045_ICR-3	7.48
WHONDRS_S19S	S19S_0069_ICR-1	0.59
WHONDRS_S19S	S19S_0017_ICR-3	2.6
WHONDRS_S19S	S19S_0060_ICR-2	1.26
WHONDRS_S19S	S19S_0018_ICR-2	0.48
WHONDRS_S19S	S19S_0094_ICR-3	1.09
WHONDRS_S19S	S19S_0076_ICR-2	1.26
WHONDRS_S19S	S19S_0024_ICR-1	0.66
WHONDRS_S19S	S19S_0067_ICR-1	1.77
WHONDRS_S19S	S19S_0072_ICR-1	2.56
WHONDRS_S19S	S19S_0034_ICR-3	0.92
WHONDRS_S19S	S19S_0071_ICR-1	2.46
WHONDRS_S19S	S19S_0094_ICR-2	0.8
WHONDRS_S19S	S19S_0068_ICR-1	0.66
WHONDRS_S19S	S19S_0048_ICR-1	0.68
WHONDRS_S19S	S19S_0007_ICR-2	1.05
WHONDRS_S19S	S19S_0018_ICR-1	0.73
WHONDRS_S19S	S19S_0005_ICR-3	8.75
WHONDRS_S19S	S19S_0047_ICR-1	4.07
WHONDRS_S19S	S19S_0050_ICR-1	4.45
WHONDRS_S19S	S19S_0067_ICR-2	2.07
WHONDRS_S19S	S19S_0044_ICR-3	13.02
WHONDRS_S19S	S19S_0016_ICR-2	0.98
WHONDRS_S19S	S19S_0017_ICR-1	2.23
WHONDRS_S19S	S19S_0086_ICR-3	0.77
WHONDRS_S19S	S19S_0077_ICR-2	2.64
WHONDRS_S19S	S19S_0082_ICR-3	5.39
WHONDRS_S19S	S19S_0033_ICR-2	1.18
WHONDRS_S19S	S19S_0034_ICR-2	1.42
WHONDRS_S19S	S19S_0085_ICR-3	0.87
WHONDRS_S19S	S19S_0045_ICR-2	6.37
WHONDRS_S19S	S19S_0036_ICR-2	0.94
WHONDRS_S19S	S19S_0029_ICR-1	0.49
WHONDRS_S19S	S19S_0026_ICR-2	3.32
WHONDRS_S19S	S19S_0054_ICR-3	3.88
WHONDRS_S19S	S19S_0033_ICR-1	1.13
WHONDRS_S19S	S19S_0041_ICR-2	2.85
WHONDRS_S19S	S19S_0093_ICR-3	8.47
WHONDRS_S19S	S19S_0005_ICR-2	8.11
WHONDRS_S19S	S19S_0009_ICR-1	2.25
WHONDRS_S19S	S19S_0086_ICR-1	0.58
WHONDRS_S19S	S19S_0077_ICR-3	2.09
WHONDRS_S19S	S19S_0015_ICR-1	1.87
WHONDRS_S19S	S19S_0061_ICR-2	2.35
WHONDRS_S19S	S19S_0038_ICR-2	0.8
WHONDRS_S19S	S19S_0060_ICR-3	1.46
WHONDRS_S19S	S19S_0049_ICR-2	0.75
WHONDRS_S19S	S19S_0042_ICR-3	12.99
WHONDRS_S19S	S19S_0007_ICR-3	1.06
WHONDRS_S19S	S19S_0075_ICR-3	2.05
WHONDRS_S19S	S19S_0072_ICR-2	3.58
WHONDRS_S19S	S19S_0064_ICR-2	1.18
WHONDRS_S19S	S19S_0074_ICR-1	1.18
WHONDRS_S19S	S19S_0053_ICR-3	2.3
WHONDRS_S19S	S19S_0022_ICR-2	2.39
WHONDRS_S19S	S19S_0066_ICR-2	3.07
WHONDRS_S19S	S19S_0087_ICR-3	1.46
WHONDRS_S19S	S19S_0010_ICR-2	2.26
WHONDRS_S19S	S19S_0083_ICR-3	2.9
WHONDRS_S19S	S19S_0047_ICR-2	3.75
WHONDRS_S19S	S19S_0014_ICR-2	0.83
WHONDRS_S19S	S19S_0080_ICR-2	2.72
WHONDRS_S19S	S19S_0038_ICR-1	0.96
WHONDRS_S19S	S19S_0028_ICR-1	1.31
WHONDRS_S19S	S19S_0099_ICR-1	2.3
WHONDRS_S19S	S19S_0052_ICR-3	1.35
WHONDRS_S19S	S19S_0100_ICR-2	0.47
WHONDRS_S19S	S19S_0052_ICR-1	1.56
WHONDRS_S19S	S19S_0058_ICR-1	0.73
WHONDRS_S19S	S19S_0058_ICR-3	0.74
WHONDRS_S19S	S19S_0052_ICR-2	1.4
WHONDRS_S19S	S19S_0100_ICR-1	0.55
WHONDRS_S19S	S19S_0058_ICR-2	0.66
WHONDRS_S19S	S19S_0099_ICR-2	Below_Range_Less_Than_0.45
WHONDRS_S19S	S19S_0057_ICR-3	0.56
WHONDRS_S19S	S19S_0065_ICR-3	1.84
WHONDRS_S19S	S19S_0091_ICR-2	Below_Range_Less_Than_0.45
WHONDRS_S19S	S19S_0057_ICR-1	4.13
WHONDRS_S19S	S19S_0091_ICR-3	Below_Range_Less_Than_0.45
WHONDRS_S19S	S19S_0065_ICR-1	1.77
WHONDRS_S19S	S19S_0065_ICR-2	1.79
WHONDRS_S19S	S19S_0078_ICR-2	2.56
WHONDRS_S19S	S19S_0092_ICR-1	8.31
WHONDRS_S19S	S19S_0078_ICR-1	2.47
WHONDRS_S19S	S19S_0046_ICR-2	Below_Range_Less_Than_0.45
WHONDRS_S19S	S19S_0096_ICR-1	0.89
WHONDRS_S19S	S19S_0079_ICR-2	1.31
WHONDRS_S19S	S19S_0046_ICR-1	Below_Range_Less_Than_0.45
WHONDRS_S19S	S19S_0078_ICR-3	2.27
WHONDRS_S19S	S19S_0096_ICR-2	0.88
WHONDRS_S19S	S19S_0079_ICR-3	1.38
WHONDRS_S19S	S19S_0092_ICR-2	9.01
WHONDRS_S19S	S19S_0046_ICR-3	Below_Range_Less_Than_0.45
WHONDRS_S19S	S19S_0092_ICR-3	8.13
WHONDRS_S19S	S19S_0096_ICR-3	0.78
WHONDRS_S19S	S19S_0079_ICR-1	1.31
WHONDRS_S19S	S19S_0004_ICR-1	1.96
WHONDRS_S19S	S19S_0004_ICR-2	1.93
WHONDRS_S19S	S19S_0003_ICR-2	1.8
WHONDRS_S19S	S19S_0003_ICR-3	1.15
WHONDRS_S19S	S19S_0004_ICR-3	1.79
WHONDRS_S19S	S19S_0003_ICR-1	1.27
WHONDRS_S19S	S19S_0100_ICR-3	0.67
WHONDRS_S19S	S19S_0057_ICR-2	4.05
WHONDRS_S19S	S19S_0067_Sed_Field_ICR-D	24.32
WHONDRS_S19S	S19S_0072_Sed_Field_ICR-M	8.9
WHONDRS_S19S	S19S_0073_Sed_Field_ICR-U	20.24
WHONDRS_S19S	S19S_0071_Sed_Field_ICR-U	31.58
WHONDRS_S19S	S19S_0064_Sed_Field_ICR-M	21.81
WHONDRS_S19S	S19S_0067_Sed_Field_ICR-U	29.74
WHONDRS_S19S	S19S_0072_Sed_Field_ICR-U	10.87
WHONDRS_S19S	S19S_0070_Sed_Field_ICR-M	8.6
WHONDRS_S19S	S19S_0064_Sed_Field_ICR-D	25.59
WHONDRS_S19S	S19S_0035_Sed_Field_ICR-D	23.76
WHONDRS_S19S	S19S_0073_Sed_Field_ICR-D	24.75
WHONDRS_S19S	S19S_0071_Sed_Field_ICR-D	21.59
WHONDRS_S19S	S19S_0073_Sed_Field_ICR-M	21.83
WHONDRS_S19S	S19S_0068_Sed_Field_ICR-U	8.71
WHONDRS_S19S	S19S_0071_Sed_Field_ICR-M	20.39
WHONDRS_S19S	S19S_0067_Sed_Field_ICR-M	21.66
WHONDRS_S19S	S19S_0019_Sed_Field_ICR-M	13.1
WHONDRS_S19S	S19S_0083_Sed_Field_ICR-U	23.29
WHONDRS_S19S	S19S_0072_Sed_Field_ICR-D	8.19
WHONDRS_S19S	S19S_0057_Sed_Field_ICR-U	21.25
WHONDRS_S19S	S19S_0078_Sed_Field_ICR-M	11.38
WHONDRS_S19S	S19S_0100_Sed_Field_ICR-U	4
WHONDRS_S19S	S19S_0079_Sed_Field_ICR-M	9.43
WHONDRS_S19S	S19S_0089_Sed_Field_ICR-M	33.07
WHONDRS_S19S	S19S_0089_Sed_Field_ICR-D	Above_Range_Greater_Than_22
WHONDRS_S19S	S19S_0100_Sed_Field_ICR-D	12.65
WHONDRS_S19S	S19S_0017_Sed_Field_ICR-D	7.86
WHONDRS_S19S	S19S_0057_Sed_Field_ICR-D	35.93
WHONDRS_S19S	S19S_0053_Sed_Field_ICR-D	12.36
WHONDRS_S19S	S19S_0017_Sed_Field_ICR-U	4.33
WHONDRS_S19S	S19S_0079_Sed_Field_ICR-U	15.33
WHONDRS_S19S	S19S_0100_Sed_Field_ICR-M	5.51
WHONDRS_S19S	S19S_0060_Sed_Field_ICR-M	10.32
WHONDRS_S19S	S19S_0052_Sed_Field_ICR-M	22.9
WHONDRS_S19S	S19S_0052_Sed_Field_ICR-U	11.65
WHONDRS_S19S	S19S_0091_Sed_Field_ICR-M	1.35
WHONDRS_S19S	S19S_0091_Sed_Field_ICR-D	3.28
WHONDRS_S19S	S19S_0053_Sed_Field_ICR-M	11.3
WHONDRS_S19S	S19S_0089_Sed_Field_ICR-U	32.15
WHONDRS_S19S	S19S_0052_Sed_Field_ICR-D	16.47
WHONDRS_S19S	S19S_0091_Sed_Field_ICR-U	1.67
WHONDRS_S19S	S19S_0053_Sed_Field_ICR-U	11.13
WHONDRS_S19S	S19S_0098_Sed_Field_ICR-M	38.7
WHONDRS_S19S	S19S_0017_Sed_Field_ICR-M	4.84
WHONDRS_S19S	S19S_0081_Sed_Field_ICR-M	7.58
WHONDRS_S19S	S19S_0014_Sed_Field_ICR-M	12.25
WHONDRS_S19S	S19S_0082_Sed_Field_ICR-D	17.91
WHONDRS_S19S	S19S_0014_Sed_Field_ICR-D	14.07
WHONDRS_S19S	S19S_0078_Sed_Field_ICR-U	6.93
WHONDRS_S19S	S19S_0098_Sed_Field_ICR-D	31.86
WHONDRS_S19S	S19S_0060_Sed_Field_ICR-U	6.2
WHONDRS_S19S	S19S_0013_Sed_Field_ICR-D	19
WHONDRS_S19S	S19S_0031_Sed_Field_ICR-U	6.42
WHONDRS_S19S	S19S_0082_Sed_Field_ICR-U	22.25
WHONDRS_S19S	S19S_0060_Sed_Field_ICR-D	10.74
WHONDRS_S19S	S19S_0031_Sed_Field_ICR-D	6.34
WHONDRS_S19S	S19S_0083_Sed_Field_ICR-D	9.6
WHONDRS_S19S	S19S_0084_Sed_Field_ICR-M	22.51
WHONDRS_S19S	S19S_0099_Sed_Field_ICR-M	14.18
WHONDRS_S19S	S19S_0021_Sed_Field_ICR-M	10.96
WHONDRS_S19S	S19S_0083_Sed_Field_ICR-M	17.88
WHONDRS_S19S	S19S_0081_Sed_Field_ICR-U	24.22
WHONDRS_S19S	S19S_0079_Sed_Field_ICR-D	17.92
WHONDRS_S19S	S19S_0026_Sed_Field_ICR-U	9.26
WHONDRS_S19S	S19S_0019_Sed_Field_ICR-D	9.92
WHONDRS_S19S	S19S_0021_Sed_Field_ICR-U	9.95
WHONDRS_S19S	S19S_0014_Sed_Field_ICR-U	9.79
WHONDRS_S19S	S19S_0080_Sed_Field_ICR-U	20.65
WHONDRS_S19S	S19S_0066_Sed_Field_ICR-U	15.42
WHONDRS_S19S	S19S_0013_Sed_Field_ICR-M	19.78
WHONDRS_S19S	S19S_0013_Sed_Field_ICR-U	16.73
WHONDRS_S19S	S19S_0099_Sed_Field_ICR-D	8.65
WHONDRS_S19S	S19S_0080_Sed_Field_ICR-D	3.96
WHONDRS_S19S	S19S_0082_Sed_Field_ICR-M	20.54
WHONDRS_S19S	S19S_0021_Sed_Field_ICR-D	8.83
WHONDRS_S19S	S19S_0020_Sed_Field_ICR-M	7.87
WHONDRS_S19S	S19S_0086_Sed_Field_ICR-D	12.92
WHONDRS_S19S	S19S_0097_Sed_Field_ICR-U	34.99
WHONDRS_S19S	S19S_0090_Sed_Field_ICR-D	16.07
WHONDRS_S19S	S19S_0077_Sed_Field_ICR-D	16.38
WHONDRS_S19S	S19S_0020_Sed_Field_ICR-U	4.94
WHONDRS_S19S	S19S_0020_Sed_Field_ICR-D	5.49
WHONDRS_S19S	S19S_0084_Sed_Field_ICR-U	10.62
WHONDRS_S19S	S19S_0084_Sed_Field_ICR-D	9.65
WHONDRS_S19S	S19S_0099_Sed_Field_ICR-U	6.77
WHONDRS_S19S	S19S_0086_Sed_Field_ICR-U	11.3
WHONDRS_S19S	S19S_0090_Sed_Field_ICR-U	9.21
WHONDRS_S19S	S19S_0098_Sed_Field_ICR-U	29.44
WHONDRS_S19S	S19S_0024_Sed_Field_ICR-M	32.18
WHONDRS_S19S	S19S_0066_Sed_Field_ICR-D	4.19
WHONDRS_S19S	S19S_0080_Sed_Field_ICR-M	5.68
WHONDRS_S19S	S19S_0077_Sed_Field_ICR-M	8.52
WHONDRS_S19S	S19S_0090_Sed_Field_ICR-M	15.6
WHONDRS_S19S	S19S_0077_Sed_Field_ICR-U	4.88
WHONDRS_S19S	S19S_0031_Sed_Field_ICR-M	4.63
WHONDRS_S19S	S19S_0019_Sed_Field_ICR-U	8.67
WHONDRS_S19S	S19S_0097_Sed_Field_ICR-D	29.05
WHONDRS_S19S	S19S_0086_Sed_Field_ICR-M	5.27
WHONDRS_S19S	S19S_0066_Sed_Field_ICR-M	24.13
WHONDRS_S19S	S19S_0054_Sed_Field_ICR-M	13.72
WHONDRS_S19S	S19S_0078_Sed_Field_ICR-D	10.18
WHONDRS_S19S	S19S_0057_Sed_Field_ICR-M	27.23
WHONDRS_S19S	S19S_0096_Sed_Field_ICR-M	20.08
WHONDRS_S19S	S19S_0015_Sed_Field_ICR-U	10.74
WHONDRS_S19S	S19S_0029_Sed_Field_ICR-D	14.91
WHONDRS_S19S	S19S_0074_Sed_Field_ICR-U	6.79
WHONDRS_S19S	S19S_0022_Sed_Field_ICR-M	4.65
WHONDRS_S19S	S19S_0022_Sed_Field_ICR-U	5.05
WHONDRS_S19S	S19S_0015_Sed_Field_ICR-D	26.63
WHONDRS_S19S	S19S_0015_Sed_Field_ICR-M	12.35
WHONDRS_S19S	S19S_0076_Sed_Field_ICR-D	12.18
WHONDRS_S19S	S19S_0042_Sed_Field_ICR-M	Above_Range_Greater_Than_22
WHONDRS_S19S	S19S_0042_Sed_Field_ICR-D	31.73
WHONDRS_S19S	S19S_0043_Sed_Field_ICR-D	21.79
WHONDRS_S19S	S19S_0022_Sed_Field_ICR-D	5.99
WHONDRS_S19S	S19S_0011_Sed_Field_ICR-D	21.3
WHONDRS_S19S	S19S_0042_Sed_Field_ICR-U	Above_Range_Greater_Than_22
WHONDRS_S19S	S19S_0036_Sed_Field_ICR-U	16.05
WHONDRS_S19S	S19S_0043_Sed_Field_ICR-M	9.84
WHONDRS_S19S	S19S_0075_Sed_Field_ICR-U	8.01
WHONDRS_S19S	S19S_0043_Sed_Field_ICR-U	8.22
WHONDRS_S19S	S19S_0074_Sed_Field_ICR-M	21.2
WHONDRS_S19S	S19S_0006_Sed_Field_ICR-D	5.96
WHONDRS_S19S	S19S_0040_Sed_Field_ICR-U	24.52
WHONDRS_S19S	S19S_0029_Sed_Field_ICR-M	31.55
WHONDRS_S19S	S19S_0006_Sed_Field_ICR-U	9.24
WHONDRS_S19S	S19S_0029_Sed_Field_ICR-U	10.93
WHONDRS_S19S	S19S_0026_Sed_Field_ICR-D	33.13
WHONDRS_S19S	S19S_0074_Sed_Field_ICR-D	20.7
WHONDRS_S19S	S19S_0011_Sed_Field_ICR-U	21.27
WHONDRS_S19S	S19S_0036_Sed_Field_ICR-M	13.93
WHONDRS_S19S	S19S_0011_Sed_Field_ICR-M	14.93
WHONDRS_S19S	S19S_0026_Sed_Field_ICR-M	11.73
WHONDRS_S19S	S19S_0036_Sed_Field_ICR-D	19.87
WHONDRS_S19S	S19S_0006_Sed_Field_ICR-M	5.27
WHONDRS_S19S	S19S_0023_Sed_Field_ICR-D	25.55
WHONDRS_S19S	S19S_0075_Sed_Field_ICR-M	8.27
WHONDRS_S19S	S19S_0076_Sed_Field_ICR-M	40.62
WHONDRS_S19S	S19S_0034_Sed_Field_ICR-D	16.35
WHONDRS_S19S	S19S_0018_Sed_Field_ICR-U	17.34
WHONDRS_S19S	S19S_0055_Sed_Field_ICR-D	27.68
WHONDRS_S19S	S19S_0018_Sed_Field_ICR-D	11.1
WHONDRS_S19S	S19S_0028_Sed_Field_ICR-U	Above_Range_Greater_Than_22
WHONDRS_S19S	S19S_0054_Sed_Field_ICR-U	14.2
WHONDRS_S19S	S19S_0039_Sed_Field_ICR-M	12.78
WHONDRS_S19S	S19S_0023_Sed_Field_ICR-M	11.01
WHONDRS_S19S	S19S_0039_Sed_Field_ICR-D	16.43
WHONDRS_S19S	S19S_0025_Sed_Field_ICR-D	17.98
WHONDRS_S19S	S19S_0076_Sed_Field_ICR-U	10.34
WHONDRS_S19S	S19S_0041_Sed_Field_ICR-D	9.88
WHONDRS_S19S	S19S_0028_Sed_Field_ICR-D	11.39
WHONDRS_S19S	S19S_0054_Sed_Field_ICR-D	11.45
WHONDRS_S19S	S19S_0041_Sed_Field_ICR-U	11.62
WHONDRS_S19S	S19S_0039_Sed_Field_ICR-U	12.11
WHONDRS_S19S	S19S_0055_Sed_Field_ICR-M	19.72
WHONDRS_S19S	S19S_0034_Sed_Field_ICR-U	15.26
WHONDRS_S19S	S19S_0018_Sed_Field_ICR-M	15.31
WHONDRS_S19S	S19S_0023_Sed_Field_ICR-U	26.33
WHONDRS_S19S	S19S_0044_Sed_Field_ICR-D	24.32
WHONDRS_S19S	S19S_0075_Sed_Field_ICR-D	9.99
WHONDRS_S19S	S19S_0044_Sed_Field_ICR-U	21.03
WHONDRS_S19S	S19S_0028_Sed_Field_ICR-M	39.33
WHONDRS_S19S	S19S_0041_Sed_Field_ICR-M	18.17
WHONDRS_S19S	S19S_0034_Sed_Field_ICR-M	23.8
WHONDRS_S19S	S19S_0055_Sed_Field_ICR-U	23.65
WHONDRS_S19S	S19S_0025_Sed_Field_ICR-U	11.06
WHONDRS_S19S	S19S_0025_Sed_Field_ICR-M	8.99
WHONDRS_S19S	S19S_0063_Sed_Field_ICR-U	3.43
WHONDRS_S19S	S19S_0038_Sed_Field_ICR-D	17
WHONDRS_S19S	S19S_0038_Sed_Field_ICR-M	8.56
WHONDRS_S19S	S19S_0061_Sed_Field_ICR-D	17.25
WHONDRS_S19S	S19S_0012_Sed_Field_ICR-M	13.44
WHONDRS_S19S	S19S_0063_Sed_Field_ICR-M	5.03
WHONDRS_S19S	S19S_0016_Sed_Field_ICR-D	6.38
WHONDRS_S19S	S19S_0037_Sed_Field_ICR-U	21.11
WHONDRS_S19S	S19S_0035_Sed_Field_ICR-M	7.76
WHONDRS_S19S	S19S_0027_Sed_Field_ICR-M	15.12
WHONDRS_S19S	S19S_0027_Sed_Field_ICR-D	10.47
WHONDRS_S19S	S19S_0035_Sed_Field_ICR-U	9.27
WHONDRS_S19S	S19S_0016_Sed_Field_ICR-U	10.76
WHONDRS_S19S	S19S_0030_Sed_Field_ICR-U	6.84
WHONDRS_S19S	S19S_0027_Sed_Field_ICR-U	13.41
WHONDRS_S19S	S19S_0061_Sed_Field_ICR-M	21.79
WHONDRS_S19S	S19S_0012_Sed_Field_ICR-D	11.5
WHONDRS_S19S	S19S_0016_Sed_Field_ICR-M	21.16
WHONDRS_S19S	S19S_0012_Sed_Field_ICR-U	9.45
WHONDRS_S19S	S19S_0009_Sed_Field_ICR-U	11.85
WHONDRS_S19S	S19S_0048_Sed_Field_ICR-U	4.24
WHONDRS_S19S	S19S_0049_Sed_Field_ICR-U	5.26
WHONDRS_S19S	S19S_0049_Sed_Field_ICR-D	5.51
WHONDRS_S19S	S19S_0048_Sed_Field_ICR-D	7.18
WHONDRS_S19S	S19S_0048_Sed_Field_ICR-M	3.07
WHONDRS_S19S	S19S_0049_Sed_Field_ICR-M	14.92
WHONDRS_S19S	S19S_0069_Sed_Field_ICR-M	5.33
WHONDRS_S19S	S19S_0056_Sed_Field_ICR-M	8.39
WHONDRS_S19S	S19S_0001_Sed_Field_ICR-D	2.35
WHONDRS_S19S	S19S_0056_Sed_Field_ICR-U	6.93
WHONDRS_S19S	S19S_0068_Sed_Field_ICR-M	7.01
WHONDRS_S19S	S19S_0070_Sed_Field_ICR-U	5.62
WHONDRS_S19S	S19S_0070_Sed_Field_ICR-D	8.06
WHONDRS_S19S	S19S_0058_Sed_Field_ICR-D	33.83
WHONDRS_S19S	S19S_0069_Sed_Field_ICR-D	9.2
WHONDRS_S19S	S19S_0056_Sed_Field_ICR-M	8.39
WHONDRS_S19S	S19S_0092_Sed_Field_ICR-M	38
WHONDRS_S19S	S19S_0069_Sed_Field_ICR-U	6.22
WHONDRS_S19S	S19S_0001_Sed_Field_ICR-M	2.5
WHONDRS_S19S	S19S_0032_Sed_Field_ICR-M	14.81
WHONDRS_S19S	S19S_0065_Sed_Field_ICR-D	6.65
WHONDRS_S19S	S19S_0058_Sed_Field_ICR-U	18.17
WHONDRS_S19S	S19S_0032_Sed_Field_ICR-U	22.13
WHONDRS_S19S	S19S_0092_Sed_Field_ICR-D	11.8
WHONDRS_S19S	S19S_0032_Sed_Field_ICR-D	34.48
WHONDRS_S19S	S19S_0001_Sed_Field_ICR-U	3.17
WHONDRS_S19S	S19S_0056_Sed_Field_ICR-D	14.72
WHONDRS_S19S	S19S_0046_Sed_Field_ICR-M	2.62
WHONDRS_S19S	S19S_0046_Sed_Field_ICR-U	3.09
WHONDRS_S19S	S19S_0065_Sed_Field_ICR-U	12.27
WHONDRS_S19S	S19S_0046_Sed_Field_ICR-D	2.7
WHONDRS_S19S	S19S_0092_Sed_Field_ICR-U	41.01
WHONDRS_S19S	S19S_0065_Sed_Field_ICR-M	10.34
WHONDRS_S19S	S19S_0009_Sed_Field_ICR-M	9.27
